# Ambisense transcription uncovers hidden coding capacity in compact circular RNA satellite viruses

**DOI:** 10.1101/2025.01.08.631871

**Authors:** Mai Kishimoto, Sakiho Imai, Akari Sono, Manabu Igarashi, Yukiko Sassa-O’Brien, Dennis Rubbenstroth, Masayuki Horie

## Abstract

Circular RNA replicons share compact, highly self-complementary genomes that impose severe constraints on genome organization and coding capacity. Recent studies have uncovered a broad diversity of such replicons, but their transcriptional and coding strategies remain inferred largely from sequence analyses. Here we show experimentally that some kolmioviruses (family *Kolmioviridae*), which have been described as negative-sense circular RNA satellite viruses, use ambisense transcription to expand coding capacity. We identify avian bornaviruses as helper viruses for Serinus canaria kolmiovirus (scKoV) and show that ambisense transcription drives expression of a previously unrecognized gene, open reading frame 2 (ORF2), that promotes helper-dependent transmission. Comparative analyses reveal ambisense gene expression in additional kolmiovirus lineages, suggesting independent acquisition during evolution. These findings provide experimental evidence that circular RNA replicons with highly constrained genomes can acquire additional protein-coding genes through ambisense transcription.
