## Supplementary Tables for "Ambisense transcription uncovers hidden coding capacity in compact circular RNA satellite viruses"

### Sheet: Table S1
Supplementary Table 1. Detection of scKoV reads in public RNA-seq data
Bio Project	SRA	Host				RPM (read per million)	Mapped read number	Total read number	Tissue	Identifier
		Common name	Taxonomy
			Order	Family	Species
PRJNA300534a	SRR2915371b	Common canary	Passeriformes	Fringillidae	Serinus canaria	10.17	1791	176049404	Skin	YEL_SKIN
PRJNA724741	SRR14316819					1.47	229	156080632	Blood	s15
	SRR14316821					0.04	6	168809296	Blood	s13
PRJNA939570	SRR23747102					41.63	3080	73988132	Fat tissue	AP4724
	SRR23747107					0.06	6	105479614	Fat tissue	AP4719
	SRR23747110					96.01	7529	78422100	Fat tissue	AP4716
	SRR23747111					0.02	2	101428856	Fat tissue	AP4715
	SRR23747114					5.26	544	103413928	Fat tissue	AP4713
	SRR23747115					0.12	8	67076018	Fat tissue	AP4712
	SRR23747116					0.03	2	65065238	Fat tissue	AP4711
	SRR23747117					0.01	1	79324200	Fat tissue	AP4710
	SRR23747121					0.01	1	85333776	Fat tissue	AP4706
	SRR23747122					57.3	4098	71515714	Fat tissue	AP4705
	SRR23747124					0.14	11	76406808	Fat tissue	AP4694
PRJNA591356a	SRR10526804					758.69	47030	61988202	Skin	RNASEQ_IND08
	SRR10526805					1.98	189	95397164	Skin	RNASEQ_IND07
	SRR10526806					570.3	18224	31954854	Skin	RNASEQ_IND06
	SRR10526807					525.41	39377	74944608	Skin	RNASEQ_IND05
	SRR10526810					0.41	22	54262548	Skin	RNASEQ_IND04
	SRR10526821					153.89	10655	69237140	Skin	RNASEQ_IND03
	SRR10526832					2.44	102	41781778	Skin	RNASEQ_IND02
	SRR10526843					0.46	36	77801768	Skin	RNASEQ_IND01
	SRR10526846					809	31567	39019880	Skin	RNASEQ_IND16
	SRR10526847					1	63	62866862	Skin	RNASEQ_IND15
	SRR10526848					685.58	29317	42762626	Skin	RNASEQ_IND14
	SRR10526849					488.29	14911	30537220	Skin	RNASEQ_IND13
	SRR10526850					0.24	16	65867472	Skin	RNASEQ_IND12
	SRR10526851					194.19	11762	60569010	Skin	RNASEQ_IND11
	SRR10526852					1.79	118	65986564	Skin	RNASEQ_IND10
	SRR10526853					1.83	68	37170516	Skin	RNASEQ_IND09
	SRR10526828	European serin	Passeriformes	Fringillidae	Serinus serinus	0.19	8	42888386	Skin	RNASEQ_IND32
	SRR10526829					0.81	60	73678232	Skin	RNASEQ_IND31
	SRR10526830					1.92	82	42697186	Skin	RNASEQ_IND30
	SRR10526831					0.49	21	42935150	Skin	RNASEQ_IND29
	SRR10526833					0.35	13	37591880	Skin	RNASEQ_IND28
	SRR10526834					0.41	24	58863824	Skin	RNASEQ_IND27
	SRR10526835					0.5	40	79214648	Skin	RNASEQ_IND26
	SRR10526836					1.95	87	44510388	Skin	RNASEQ_IND25
	SRR10526837					2.27	84	36928854	Skin	RNASEQ_IND24
	SRR10526838					1.66	83	49866654	Skin	RNASEQ_IND23
	SRR10526839					0.07	4	56397836	Skin	RNASEQ_IND22
	SRR10526840					2.05	67	32611998	Skin	RNASEQ_IND21
	SRR10526841					1.86	192	103108942	Skin	RNASEQ_IND20
	SRR10526842					1.54	90	58628444	Skin	RNASEQ_IND19
	SRR10526844					2.08	78	37574936	Skin	RNASEQ_IND18
	SRR10526845					5.52	410	74282034	Skin	RNASEQ_IND17
	SRR10526815	House finch	Passeriformes	Fringillidae	Haemorhous mexicanus	1	69	69238206	Skin	RNASEQ_IND44
	SRR10526816					0.92	100	109064252	Skin	RNASEQ_IND43
	SRR10526817					20.35	1041	51153148	Skin	RNASEQ_IND42
	SRR10526818					0.08	4	49838448	Skin	RNASEQ_IND41
	SRR10526819					2.56	82	31971116	Skin	RNASEQ_IND40
	SRR10526820					2.62	91	34695086	Skin	RNASEQ_IND39
	SRR10526822					1.03	63	61197586	Skin	RNASEQ_IND38
	SRR10526823					2.07	175	84597854	Skin	RNASEQ_IND37
	SRR10526824					16.8	876	52154170	Skin	RNASEQ_IND36
	SRR10526825					1.33	79	59335680	Skin	RNASEQ_IND35
	SRR10526826					2.43	84	34538436	Skin	RNASEQ_IND34
	SRR10526827					0.39	22	56562182	Skin	RNASEQ_IND33
PRJNA679636	SRR13480239	Monk parakeet	Psittaciformes	Psittacidae	Myiopsitta monachus	16.38	639	39014342	Brain	YY697
	SRR13480240					38.42	1436	37373936	Brain	YY693
	SRR13480241					2.43	97	39851450	Spleen	YY691
	SRR13480244					3.62	140	38685814	Heart	YY688
	SRR13480245					2.53	97	38415228	Kidney	YY687
	SRR13480246					22.48	842	37459136	Lung	YY685
	SRR13480247					1.05	41	39127360	Muscle	YY684
	SRR13480248					11.49	430	37436128	Ovary	YY681
aPRJNA300534 and PRJNA591356 were deposited by the same group.
bIdentified in the previous study (Iwamoto et al. Virus Evol, 2021; https://doi.org/10.1093/ve/veab003).

### Sheet: Table S2
Supplementary Table 2. Complete scKoV genomes in public RNA-seq data
Bio Project	SRA	Host				RPM (read per million)a	Tissue	Full-length genome
		Common name	Taxonomy					DDBJ accession	Length (bp)	GC content (%)
			Order	Family	Species
PRJNA300534b	SRR2915371c	Common canary	Passeriformes	Fringillidae	Serinus canaria	10.17	Skin	BR002460	1672	54.7
PRJNA939570	SRR23747102					41.63	Fat tissue	BR002469	1672
	SRR23747110					96.01	Fat tissue	BR002470	1674
	SRR23747114					5.26	Fat tissue	BR002471	1676
	SRR23747122					57.3	Fat tissue	BR002472	1672
PRJNA591356b	SRR10526804					758.69	Skin	BR002461d	1672	54.5
	SRR10526806					570.3	Skin	BR002464d	1672	54.6
	SRR10526807					525.41	Skin	BR002462	1672	54.7
	SRR10526821					153.89	Skin	BR002465d	1676	55.5
	SRR10526846					809	Skin	BR002461d	1672	54.5
	SRR10526848					685.58	Skin	BR002464d	1672	54.6
	SRR10526851					194.19	Skin	BR002465d	1676	55.5
	SRR10526824	House finch	Passeriformes	Fringillidae	Haemorhous mexicanus	16.8	Skin	BR002463	1672	54
PRJNA679636	SRR13480239	Monk parakeet	Psittaciformes	Psittacidae	Myiopsitta monachus	16.38	Brain	BR002466	1671	54.6
	SRR13480240					38.42	Brain	BR002467	1671	54.6
	SRR13480248					11.49	Ovary	BR002468	1671	54.9
aThis table only shows the SRA data wirh RPM > 5. The full version of the table is available as Supplementary Table S1.
bPRJNA300534 and PRJNA591356 were deposited by the same group.
cIdentified in the previous study (Iwamoto et al. Virus Evol, 2021; https://doi.org/10.1093/ve/veab003).
dIdentical accession numbers indicate that the obtaned genome sequences are identical.

### Sheet: Table S3
Supplementary Table 3. Basic characteristics of scKoV ORF2 proteins.
	ORF2a (unspliced)			ORF2b (spliced)
	Genotype 1	Genotype 2	Genotype 3	Genotype 1	Genotype 2	Genotype 3
Number of amino acids	135	135	135	149	150	150
Molecular weight (kDa)a	14.4421	14.1738	14.2589	16.4287	16.5778	16.4358
Theoretical pIa	5.17	5.14	5.18	6.14	5.22	6.73
aTheoretical molecular weight and isoelectric point was calculated using ProtParam web server.

### Sheet: Table S4
Supplementary Table 4. A-to-I RNA editing at DAg stop codon of scKoV .
Genotype	SRA	Base at stop codon				Read depth
			Original	Edited		Total	Edited	Edited (%)
Genotype 1	SRR2915371	1st	T	C		93	0	0
		2nd	A	G		93	0	0
		3rd	G	-		92	-	-
	SRR10526804	1st	T	C		1520	25	1.6
		2nd	A	G		1484	1	0.1
		3rd	G	-		1188	-	-
	SRR10526806	1st	T	C		408	5	1.2
		2nd	A	G		400	1	0.3
		3rd	G	-		306	-	-
	SRR10526807	1st	T	C		371	5	1.3
		2nd	A	G		365	0	0
		3rd	G	-		328	-	-
	SRR10526824	1st	T	C		6	0	0
		2nd	A	G		6	0	0
		3rd	G	-		6	0	0
	SRR10526846	1st	T	C		870	21	2.4
		2nd	A	G		841	0	0
		3rd	G	-		651	-	-
	SRR10526848	1st	T	C		1030	16	1.6
		2nd	A	G		991	0
		3rd	G	-		791	-	-
	SRR13480248	1st	T	C		42	0	0
		2nd	A	G		42	1	2.4
		3rd	G	-		41	-	-
	SRR23747102	1st	T	C		140	0	0
		2nd	A	G		140	0	0
		3rd	G	-		139	-	-
	SRR23747122	1st	T	C		201	0	0
		2nd	A	G		201	1	0.5
		3rd	G	-		201	-	-
Genotype 2	SRR10526821	1st	T	C		1646	32	1.9
		2nd	A	G		1647	4	0.2
		3rd	A	G		1641	7	0.4
	SRR10526851	1st	T	C		2675	23	0.9
		2nd	A	G		2673	6	0.2
		3rd	A	G		2647	12	0.5
	SRR23747110	1st	T	C		603	1	0.2
		2nd	A	G		600	0	0
		3rd	A	G		583	0	0
	SRR23747114	1st	T	C		109	0	0
		2nd	A	G		108	0	0
		3rd	A	G		108	0	0
Genotype 3	SRR13480239	1st	T	C		73	0	0
		2nd	A	G		73	0	0
		3rd	A	G		72	0	0
	SRR13480240	1st	T	C		199	0	0
		2nd	A	G		199	0	0
		3rd	A	G		197	3	1.5

### Sheet: Table S5
Supplementary Table 5. scKoV genome screening in clinical bird samples.
No.	Host				Animal ID	Tissue	Orthobornavirus			scKoV
	Taxonomy			Common name			RT-qPCR	virus		RT-PCR	Genotype	Accession no. of partial DAg sequence
	Order	Family	Species
1	Passeriformes	Fringillidae	Serinus canaria	Common canary	AS-19	Brain	+	CnBV-1		+	2	LC923651
2					AS-20	Brain	+	CnBV-1		+	2	LC923650
3					MPI-2	Organ pool	+	CnBV-1		+	2	LC923649
4					MPI-3	Organ pool	+	CnBV-1		-
5					TiHo-30	Brain	+	CnBV-1		-
6					VS-4423	Brain	+	CnBV-1		-
7					VS-4424	Brain	+	CnBV-3		+	2	LC923652
8					VS-6711	Brain	+	CnBV-2		+	2	LC923646
9					VS-6721	Brain	+	CnBV-1		-
10					VS-7703	Brain	+	CnBV-2		+	2	LC923645
11					VS-8517	Brain	+	CnBV-1		+	2	LC923654
12					VS-8519	Brain	+	CnBV-1		+	1	LC923643
13					VS-8704	Brain	+	CnBV-2		+	1	LC923653
14					VS-8806	Brain	+	CnBV-2		+	2	LC923648
15					VS-8901	Brain	+	CnBV-1		-
16					VS-9103	Brain	+	CnBV-3		+	1	LC923644
17					VS-9104	Brain	+	CnBV-2		+	1	LC923647
18					19_005	Brain	+	CnBV-1		-
19						Swab	-			-
20					22_119	Brain	-			-
21						Organ pool	-			-
22		Estrildidae	Estrilda troglodytes	Black-rumped waxbill	VS-4707	Brain	+	EsBV-1		-
23	Psittaciformes	Cacatuidae	Cacatua moluccensis	Salmon-crested cockatoo	#16667	Proventriculus	+	PaBV-4/7		+	4	LC923658
24					TiHo-63	Proventriculus/gizzard	+	PaBV-2		-
25			Probosciger aterrimus	Palm cockatoo	24_021-1	Pharyngeal swab	+	PaBV-5		-
26						Cloacal swab	+	PaBV-5		-
27					24_021-2	Pharyngeal swab	-			-
28						Cloacal swab	-			-
29					24_021-3	Pharyngeal swab	+	PaBV-5		-
30						Cloacal swab	+	PaBV-5		-
31					24_046-2	Pharyngeal swab	-			-
32						Cloacal swab	-			-
33					24_046-3	Pharyngeal swab	+	PaBV-5		-
34						Cloacal swab	+	PaBV-5		-
35					24_046-4	Pharyngeal swab	-			-
36						Cloacal swab	-			-
37					24_046-5	Pharyngeal swab	+	PaBV-5		-
38						Cloacal swab	+	PaBV-5		-
39					24_198-1	Pharyngeal/cloacal swab	+	PaBV-5		+	4	LC923659
40						Blood	+	PaBV-5		-
41					24_198-2	Pharyngeal/cloacal swab	+	PaBV-5		-
42						Blood	-			-
43					24_198-3	Pharyngeal/cloacal swab	+	PaBV-5		-
44						Blood	-			-
45					24_198-4	Pharyngeal/cloacal swab	-			-
46						Blood	-			-
47					24_198-5	Pharyngeal/cloacal swab	+	PaBV-5		-
48						Blood	+	PaBV-5		-
49					24_198-6	Pharyngeal/cloacal swab	-			-
50						Blood	-			-
51					24_198-7	Pharyngeal/cloacal swab	+	PaBV-5		-
52						Blood	+	PaBV-5		-
53					24_198-8	Pharyngeal/cloacal swab	+	PaBV-5		-
54						Blood	+	PaBV-5		-
55					24_198-9	Pharyngeal/cloacal swab	-			-
56						Blood	-			-
57					24_IUA-01	Proventriculus	+	PaBV-5		-
58						Liver	+	PaBV-5		-
59						Spleen	+	PaBV-5		-
60					25_068-1	Brain	-			-
61						Liver	-			-
62						Spleen	-			-
63					25_116-1	Brain	-			-
64						Liver	-			-
65						Spleen	-			+	4	-
66						Proventriculus	-			+	4	LC923656
67			Calyptorhynchus banksii	Red-tailed black cockatoo	L61900	Brain	+	PaBV-4		-
68			Callocephalon fimbriatum	Gang-gang cockatoo	L62085	Skin/lung	+	PaBV-4		-
69			Eolophus roseicapilla	Galah	EP-20	Proventriculus	+	PaBV-2		+	4	LC923655
70		Psittacidae	Ara macao	Scarlet macaw	24_046-1	Pharyngeal swab	-			-
71						Cloacas swab	-			-
72					24_198-10	Pharyngeal/cloacal swab	-			-
73						Blood	-			-
74					24_198-11	Pharyngeal/cloacal swab	-			-
75						Blood	-			-
76					24_198-12	Pharyngeal/cloacal swab	-			-
77						Blood	-			-
78					L63115	Brain	+	PaBV-4		-
79			Ara ararauna	Blue-and-yellow macaw	24_198-13	Pharyngeal/cloacal swab	-			-
80						Blood	-			-
81			Ara glaucogularis	Blue-throated macaw	TiHo-154	Organ pool	+	PaBV-4		-
82			Orthopsittaca manilatus	Red-bellied macaw	24_198-18	Brain	-			-
83						Organ pool	-			-
84					24_198-20	Brain	-			-
85						Organ pool	-			-
86					25_026-7	Brain	-			-
87						Intestine	-			-
88			Diopsittaca cumanensis	Southern red-shouldered macaw	L63274	Brain	+	PaBV-4		-
89			Amazona finschi	Lilac-crowned amazon	25_026-1	Brain	-			-
90						Organ pool	-			-
91			Amazona albifrons	White-fronted amazon	25_026-3	Brain	-			-
92						Organ pool	-			-
93			Amazona autumnalis	Red-lored amazon	25_026-5	Brain	-			-
94						Organ pool	-			-
95					25_178-1	Brain	-			-
96						Organ pool	-			-
97					25_081-1	Brain	-			-
98						Liver	-			-
99						Spleen	-			-
100						Proventriculus	-			-
101					25_086-1	Brain	-			-
102						Liver	-			-
103						Spleen	-			-
104						Proventriculus	-			+	4	LC923657
105			Psittacara wagleri	Scarlet-fronted parakeet	L63431	Brain	+	PaBV-4		-
106			Enicognathus ferrugineus	Austral parakeet	L63661	Brain	+	PaBV-4		-
107			Psittacus erithacus	Grey parrot	TiHo-156	Organ pool	+	PaBV-4		-
108		Psittaculidae	Tanygnathus megalorynchos	Great-billed parrot	24_198-14	Pharyngeal/cloacal swab	-			-
109						Blood	-			-
110					24_198-15	Pharyngeal/cloacal swab	-			-
111						Blood	-			-
112					24_198-16	Pharyngeal/cloacal swab	-			-
113						Blood	-			-
114					24_198-17	Pharyngeal/cloacal swab	-			-
115						Blood	-			-
116					25_178-3	Brain	-			-
117						Organ pool	-			-
118					25_086-5	Brain	+	PaBV-5		-
119						Liver	+	PaBV-5		-
120						Spleen	+	PaBV-5		-
121						Proventriculus	+	PaBV-5		-
122			Tanygnathus lucionensis	Blue-naped parrot	L62458	Brain	+	PaBV-4		-
123			Psittacula eupatria	Alexandrine parakeet	24_079-1	Brain	+	PaBV-4		-
124						Proventriculus	+	PaBV-4		-
125					L55595	Brain	+	PaBV-2		-
126			Agapornis fischeri	Fischer's lovebird	22_119	Brain	-			-
127						Organ pool	-			-
128			Neophema pulchella	Turquoise parrot	25_193-15	Intestine	-			-
129					25_193-16	Intestine	-			-
130					25_193-19	Intestine	-			-
131			Polytelis anthopeplus	Regent parrot	25_193-20	Intestine	-			-
132			Melopsittacus undulatus	Budgerigar	25_193-21	Intestine	-			-
133			Allisterus scapularis	Australian king parrot	L62406	Brain	+	PaBV-4		-

### Sheet: Table S6
Supplementary Table 6. KoVs identifed in the Serattus project and assembled in this study.
Bio Project	SRA	Host					Tissue	Previous report	Full-length genome
		Common name	Taxonomy						DDBJ accession	Length (bp)	GC content (%)
			Class	Order	Family	Species
PRJNA318834	SRR3400941	Lepidoptera mix	Insecta	Lepidoptera			Mix sample	Identical to MK962760
PRJNA526439	SRR9112925	Mallard	Aves	Anseriformes	Anatidae	Anas platyrhynchos	Cloacal swab	Edgar et al. Nature 2022a	BR002541	1709	52.1
PRJNA526439	SRR9112934	Greylag goose	Aves	Anseriformes	Anatidae	Anser anser	Cloacal swab	Edgar et al. Nature 2022a	BR002542	1709	51.4
PRJNA526439	SRR9112944	Greylag goose	Aves	Anseriformes	Anatidae	Anser anser	Oropharyngeal swab	Edgar et al. Nature 2022a	BR002543	1709	51.8
PRJNA534223	SRR8954567	Amboli leaping frog	Amphibia	Anura	Ranixalidae	Indirana chiravasi	Femoral gland	Edgar et al. Nature 2022a	BR002539	1710	54.7
ahttps://doi.org/10.1038/s41586-021-04332-2

### Sheet: Table S7
Supplementary Table 7. Host genome accession numbers used for read pre-mapping before de novo assembly.
Host	Accession no.
Serinus canaria	GCF_022539315.1
Serinus serinus	GCA_034780815.1
Haemorhous mexicanus	GCF_027477595.1
Myiopsitta monachus	GCA_017639245.1
Anas platyrhynchos	GCF_047663525.1
Anser anser	GCA_964211835.1
Babylonia areolata	GCA_041734735.1

### Sheet: Table S8
Supplementary Table 8. Antibodies and staining conditions used in this study.
Anitbody type	Anitbody	Immunogen	Host species	Clonality	Source	Catalog no.	Application	Dilution	Incubation time	Incubation temprature
Primary	scKoV-DAg-Ms	scKoV DAg	Mouse	Polyclonal	Generated in this study	NAa	IFAb	1:500	Over night	4°C
	scKoV-DAg-Rab	scKoV DAg	Rabbit	Polyclonal	Generated in this study	NAa	IFAb	1:5,000	Over night	4°C
							WBc	1:5,000	Over night	4°C
	scKoV-ORF2-Rab	scKoV ORF2	Rabbit	Polyclonal	Generated in this study	NAa	IFAb	1:5,000	Over night	4°C
							WBc	1:5,000	Over night	4°C
	HB01	BoDV-1 N	Rabbit	Polyclonal	Gift from Dr. Keizo Tomonaga	NAa	IFAb	1:1,000	2 h	Room temprature
Secondary	Goat anti-Mouse IgG (H+L) Highly Cross-Adsorbed Secondary Antibody, Alexa Fluor™ 555	Mouse IgG (H+L)	Goat	Polyclonal	Thermo Fisher Scientific	A-21424	IFAb	1:1,000	1 h	Room temprature
	Goat anti-Rabbit IgG (H+L) Highly Cross-Adsorbed Secondary Antibody, Alexa Fluor™ 488	Rabbit IgG (H+L)	Goat	Polyclonal	Thermo Fisher Scientific	A-11034	IFAb	1:1,000	1 h	Room temprature
	Goat anti-Rabbit IgG (H+L) Highly Cross-Adsorbed Secondary Antibody, Alexa Fluor™ 555	Rabbit IgG (H+L)	Goat	Polyclonal	Thermo Fisher Scientific	A-21429	IFAb	1:1,000	1 h	Room temprature
	Goat anti-Rabbit IgG (H+L) Highly Cross-Adsorbed Secondary Antibody, Alexa Fluor™ 680	Rabbit IgG (H+L)	Goat	Polyclonal	Thermo Fisher Scientific	A-21109	IFAb	1:1,000	1 h	Room temprature
	Peroxidase AffiniPure® Donkey Anti-Rabbit IgG (H+L)	Rabbit IgG (H+L)	Donkey	Polyclonal	Jackson ImmunoResearch	711-035-152	WBc	1:2,500	1 h	Room temprature
aNot available.
bImmunofluorescence assay.
cWestern blotting.

### Sheet: Table S9
Supplementary Table 9. Primers used in this study.
Name	Sequence (5'-3')	Application
scKoV1-ORF2-splicing-F	GGGAAGGACCCTCCAGAAGGGAGG	Detection of alternative splicing in scKoV ORF2
scKoV1-ORF2-splicing-R	CTAACTCCAATGGGCCTCGCCC
scKoV1_seq1F	CTCCCGGCGTCCGGAGACGG	Sequencing of mutation sites in scKoV mutants
scKoV1_seq1R	CCTCTTGCGGCGGATCTTCCCATCC
scKoV-1F	GATCCCGAAACCAGGAGAG	scKoV genome screening for bird samples
scKoV-2R	AAAGCGAAGGCGAAAGGA

### Sheet: Table S10
Supplementary Table 10. Read counts mapped to COI-5P DNA barcodes in the RNA-seq dataset SRR3400941.
Origin	Bacode ID	Barcode length (bp)	Mapped reads
Anura	GBAP20628-19	658	2
Anura	GBMNA13943-19	1539	11
Lepidoptera	ALETO004-20	670	1
Lepidoptera	ANGEN352-16	714	25
Lepidoptera	ANGEN354-16	726	2
Lepidoptera	ANGEN356-16	716	33
Lepidoptera	ANGEN358-16	715	37
Lepidoptera	ANGEN360-16	715	3
Lepidoptera	ANGEN362-16	674	143
Lepidoptera	ANIAC1804-11	658	1
Lepidoptera	ANIAE1917-11	658	1
Lepidoptera	ANIAG458-11	658	1
Lepidoptera	ANICF839-10	658	1
Lepidoptera	ANICQ1566-11	658	1
Lepidoptera	ARCTA276-07	658	4
Lepidoptera	ARCTD287-12	658	45
Lepidoptera	ARCTD746-12	658	3
Lepidoptera	BEFCN188-19	549	94
Lepidoptera	BEFCN321-19	549	241
Lepidoptera	BEFCN640-19	549	2
Lepidoptera	BHULP1197-22	651	1
Lepidoptera	BHULP1266-22	658	1
Lepidoptera	BHULP235-22	649	2
Lepidoptera	BHULP517-22	658	2
Lepidoptera	BJUP008-17	658	2
Lepidoptera	BJUP033-17	658	51
Lepidoptera	BJUP074-17	658	1
Lepidoptera	BJUP078-17	658	3
Lepidoptera	BJUP220-17	658	10
Lepidoptera	BJUP405-17	318	167
Lepidoptera	BJUP481-17	318	1
Lepidoptera	BLPAA29683-21	899	1
Lepidoptera	BLPAA9223-17	658	1
Lepidoptera	BLPDV9612-18	658	1
Lepidoptera	BTISA552-16	220	91
Lepidoptera	BTISA7771-16	313	28
Lepidoptera	BTISA7944-16	220	26
Lepidoptera	BTISA7996-16	313	113
Lepidoptera	CATSE374-13	658	1
Lepidoptera	CNCLB4002-17	658	1
Lepidoptera	CNNYM004-10	658	1
Lepidoptera	CNPYB036-10	658	1
Lepidoptera	COLMS2585-22	694	13
Lepidoptera	CPBNG034-19	895	11
Lepidoptera	CRALA38399-21	640	13
Lepidoptera	CRBLB41596-22	832	1
Lepidoptera	CRBOB30704-23	658	2
Lepidoptera	CRCBC48443-23	658	1
Lepidoptera	CRCCA798-23	658	1
Lepidoptera	CROAB44445-21	640	1
Lepidoptera	CRQUA24227-22	640	2
Lepidoptera	CRSIA14733-21	640	2
Lepidoptera	CRSIA23620-22	653	1
Lepidoptera	CTISA2352-16	158	1
Lepidoptera	CTISA4909-16	220	50
Lepidoptera	CTISA5900-16	220	698
Lepidoptera	CTISA7723-16	220	698
Lepidoptera	CYTC4974-12	975	2
Lepidoptera	CZBB016-23	658	1
Lepidoptera	CZBB222-23	658	2
Lepidoptera	CZBB482-23	658	1
Lepidoptera	CZBB923-23	658	1
Lepidoptera	DEEUR1935-18	658	2
Lepidoptera	ELACA987-11	658	4
Lepidoptera	EPNG10023-17	658	1
Lepidoptera	EPNG10112-17	658	4
Lepidoptera	EPNG8036-12	658	3
Lepidoptera	EPNG941-10	658	1
Lepidoptera	ERINC035-18	633	1
Lepidoptera	ERINC055-18	753	7
Lepidoptera	ERINC067-18	737	11
Lepidoptera	ERINC070-18	659	1
Lepidoptera	ERINC072-18	664	1
Lepidoptera	ERINC074-18	662	128
Lepidoptera	ERINC077-18	665	248
Lepidoptera	ERINC078-18	898	6
Lepidoptera	ERINC080-18	658	65
Lepidoptera	ERINC082-18	660	77
Lepidoptera	ERINC083-18	657	881
Lepidoptera	ERINC085-18	657	65
Lepidoptera	ERINC088-18	661	283
Lepidoptera	ERINC089-18	662	495
Lepidoptera	ERINC090-18	660	129
Lepidoptera	ERINC093-18	660	173
Lepidoptera	ERINC094-18	658	200
Lepidoptera	ERINC096-18	644	165
Lepidoptera	FPMBC008-15	636	3
Lepidoptera	GBAAW42626-24	760	3
Lepidoptera	GBAAW43094-24	705	66
Lepidoptera	GBAAW51027-24	799	1
Lepidoptera	GBAAW59781-24	801	47
Lepidoptera	GBAAW59829-24	799	111
Lepidoptera	GBAAW63188-24	658	1
Lepidoptera	GBAAW68205-24	479	208
Lepidoptera	GBAAW72746-24	799	177
Lepidoptera	GBAAW75224-24	426	2
Lepidoptera	GBAAW78557-24	796	9
Lepidoptera	GBAAW80353-24	806	1
Lepidoptera	GBAAW81702-24	760	24
Lepidoptera	GBAAW82219-24	853	1
Lepidoptera	GBCAB18298-24	549	1
Lepidoptera	GBCAB28486-24	495	1
Lepidoptera	GBCAB29903-24	440	1
Lepidoptera	GBCAB35601-24	960	1
Lepidoptera	GBCAB37415-24	940	1
Lepidoptera	GBCAB39900-24	687	1
Lepidoptera	GBCAB40103-24	895	118
Lepidoptera	GBCAB40999-24	914	1
Lepidoptera	GBGL10226-12	671	1
Lepidoptera	GBGL10962-12	1487	1
Lepidoptera	GBGL10976-12	1450	1
Lepidoptera	GBGL11208-12	1487	22
Lepidoptera	GBGL11258-12	1487	1
Lepidoptera	GBGL11266-12	1401	3
Lepidoptera	GBGL11587-13	890	17
Lepidoptera	GBGL12182-13	1000	1
Lepidoptera	GBGL12184-13	1000	1
Lepidoptera	GBGL12230-13	1000	7
Lepidoptera	GBGL12244-13	1000	15
Lepidoptera	GBGL12262-13	1000	6
Lepidoptera	GBGL12476-13	1000	1
Lepidoptera	GBGL12525-13	1000	596
Lepidoptera	GBGL12569-13	1000	1
Lepidoptera	GBGL12583-13	1000	1
Lepidoptera	GBGL12865-13	1476	1
Lepidoptera	GBGL12932-14	1448	1
Lepidoptera	GBGL18112-15	1185	92
Lepidoptera	GBGL18157-15	1447	72
Lepidoptera	GBGL18163-15	1528	2
Lepidoptera	GBGL18324-15	556	1
Lepidoptera	GBGL18393-15	1528	1
Lepidoptera	GBGL18617-15	1470	1
Lepidoptera	GBGL18621-15	667	1
Lepidoptera	GBGL18945-15	1518	1
Lepidoptera	GBGL18960-15	1518	6
Lepidoptera	GBGL18989-15	1518	2
Lepidoptera	GBGL18992-15	1506	2
Lepidoptera	GBGL19547-15	1528	1
Lepidoptera	GBGL19743-15	1194	1
Lepidoptera	GBGL19803-15	1525	65
Lepidoptera	GBGL19913-15	1452	1
Lepidoptera	GBGL19914-15	1452	1
Lepidoptera	GBGL20186-15	1248	100
Lepidoptera	GBGL20221-15	1007	596
Lepidoptera	GBGL20668-18	595	2
Lepidoptera	GBGL21685-19	1399	1
Lepidoptera	GBGL21697-19	1461	1
Lepidoptera	GBGL21796-19	1246	4
Lepidoptera	GBGL22886-19	637	1
Lepidoptera	GBGL23120-19	1461	46
Lepidoptera	GBGL23370-19	1205	136
Lepidoptera	GBGL23486-19	1534	2
Lepidoptera	GBGL23991-19	1461	2
Lepidoptera	GBGL24047-19	1246	1
Lepidoptera	GBGL24116-19	926	1
Lepidoptera	GBGL24120-19	751	3
Lepidoptera	GBGL24414-19	1411	107
Lepidoptera	GBGL24418-19	1419	28
Lepidoptera	GBGL25170-19	1008	186
Lepidoptera	GBGL25185-19	1531	1
Lepidoptera	GBGL25323-19	1476	2
Lepidoptera	GBGL25329-19	1422	7
Lepidoptera	GBGL25332-19	1476	99
Lepidoptera	GBGL25393-19	1476	1
Lepidoptera	GBGL25396-19	1274	2
Lepidoptera	GBGL25583-19	1476	654
Lepidoptera	GBGL25663-19	1476	1
Lepidoptera	GBGL25686-19	1476	27
Lepidoptera	GBGL25690-19	1476	46
Lepidoptera	GBGL25921-19	1531	11
Lepidoptera	GBGL26283-19	1531	1
Lepidoptera	GBGL26536-19	1464	455
Lepidoptera	GBGL26550-19	1464	68
Lepidoptera	GBGL26589-19	1464	2
Lepidoptera	GBGL26606-19	1464	30
Lepidoptera	GBGL26661-19	1469	1
Lepidoptera	GBGL26857-19	1461	4
Lepidoptera	GBGL26946-19	1461	167
Lepidoptera	GBGL27599-19	1533	2
Lepidoptera	GBGL27838-19	1533	141
Lepidoptera	GBGL27850-19	1533	5
Lepidoptera	GBGL27852-19	1533	2
Lepidoptera	GBGL27872-19	1533	1
Lepidoptera	GBGL27880-19	1533	1
Lepidoptera	GBGL27881-19	1533	5
Lepidoptera	GBGL27946-19	1533	1
Lepidoptera	GBGL27966-19	1507	1251
Lepidoptera	GBGL27980-19	1507	34
Lepidoptera	GBGL27999-19	1533	1
Lepidoptera	GBGL28002-19	1533	147
Lepidoptera	GBGL28030-19	1533	3
Lepidoptera	GBGL28039-19	1533	2
Lepidoptera	GBGL28041-19	1533	2
Lepidoptera	GBGL28055-19	1533	1
Lepidoptera	GBGL28059-19	1533	1
Lepidoptera	GBGL28097-19	1474	21
Lepidoptera	GBGL28291-19	1533	1
Lepidoptera	GBGL28312-19	1533	2
Lepidoptera	GBGL28367-19	1509	3
Lepidoptera	GBGL28415-19	1371	3
Lepidoptera	GBGL28456-19	1371	1
Lepidoptera	GBGL30072-19	926	1
Lepidoptera	GBGL30097-19	926	2
Lepidoptera	GBGL30103-19	926	1
Lepidoptera	GBGL30107-19	926	8
Lepidoptera	GBGL30118-19	1531	2
Lepidoptera	GBGL30126-19	751	3
Lepidoptera	GBGL30142-19	1446	15
Lepidoptera	GBGL30184-19	1443	11
Lepidoptera	GBGL30193-19	926	1
Lepidoptera	GBGL30201-19	926	1
Lepidoptera	GBGL30203-19	832	1
Lepidoptera	GBGL30238-19	926	1
Lepidoptera	GBGL30240-19	926	1
Lepidoptera	GBGL30244-19	478	1
Lepidoptera	GBGL30251-19	926	4
Lepidoptera	GBGL30281-19	926	2
Lepidoptera	GBGL30288-19	1245	1
Lepidoptera	GBGL30291-19	1531	1
Lepidoptera	GBGL30338-19	1533	1
Lepidoptera	GBGL30346-19	1509	3
Lepidoptera	GBGL30410-19	1533	1
Lepidoptera	GBGL30420-19	1533	1
Lepidoptera	GBGL30503-19	1505	1
Lepidoptera	GBGL30504-19	1508	55
Lepidoptera	GBGL30826-19	1523	84
Lepidoptera	GBGL30828-19	1509	1
Lepidoptera	GBGL30953-19	868	1
Lepidoptera	GBGL30956-19	1534	1
Lepidoptera	GBGL30963-19	983	31
Lepidoptera	GBGL30970-19	1531	28
Lepidoptera	GBGL30973-19	1534	4
Lepidoptera	GBGL31007-19	1428	1
Lepidoptera	GBGL31127-19	1534	3
Lepidoptera	GBGL31187-19	1531	16
Lepidoptera	GBGL31253-19	1531	1
Lepidoptera	GBGL31266-19	676	1
Lepidoptera	GBGL31801-19	1475	3
Lepidoptera	GBGL31994-19	1475	1
Lepidoptera	GBGL32008-19	1474	2
Lepidoptera	GBGL32011-19	1469	34
Lepidoptera	GBGL32045-19	1475	4
Lepidoptera	GBGL32264-19	1450	35
Lepidoptera	GBGL32278-19	1376	1
Lepidoptera	GBGL32365-19	1452	32
Lepidoptera	GBGL32368-19	1452	136
Lepidoptera	GBGL32835-19	1476	2
Lepidoptera	GBGL32867-19	1355	1
Lepidoptera	GBGL33274-19	1531	1
Lepidoptera	GBGL33346-19	1534	2
Lepidoptera	GBGL33348-19	1534	2
Lepidoptera	GBGL33349-19	1534	2
Lepidoptera	GBGL33395-19	1531	7
Lepidoptera	GBGL33406-19	1531	1
Lepidoptera	GBGL33416-19	686	58
Lepidoptera	GBGL34005-19	1531	1
Lepidoptera	GBGL34494-19	1531	5983
Lepidoptera	GBGL35751-19	658	287
Lepidoptera	GBGL36496-19	1189	3
Lepidoptera	GBGL36636-19	1525	7
Lepidoptera	GBGL36661-19	1346	1
Lepidoptera	GBGL36749-19	969	1
Lepidoptera	GBGL37252-19	807	41
Lepidoptera	GBGL37282-19	1450	1
Lepidoptera	GBGL37295-19	1475	13
Lepidoptera	GBGL37298-19	1457	3
Lepidoptera	GBGL37351-19	870	1
Lepidoptera	GBGL37577-19	1450	1
Lepidoptera	GBGL37578-19	1450	1
Lepidoptera	GBGL37627-19	1427	1
Lepidoptera	GBGL37675-19	1450	6
Lepidoptera	GBGL38135-19	734	1
Lepidoptera	GBGL38545-19	1533	1
Lepidoptera	GBGL38546-19	1533	61
Lepidoptera	GBGL38550-19	1533	2
Lepidoptera	GBGL39388-19	1475	1
Lepidoptera	GBGL39787-19	1381	112
Lepidoptera	GBGL41516-19	415	1
Lepidoptera	GBGL41799-19	1476	15
Lepidoptera	GBGL42086-19	1533	1
Lepidoptera	GBGL42903-19	1533	14
Lepidoptera	GBGL42940-19	1533	1
Lepidoptera	GBGL42944-19	1533	8
Lepidoptera	GBGL42980-19	1533	167
Lepidoptera	GBGL43125-19	1533	2
Lepidoptera	GBGL43132-19	1494	14
Lepidoptera	GBGL43135-19	1476	1
Lepidoptera	GBGL43176-19	1531	2
Lepidoptera	GBGL8226-12	1396	14
Lepidoptera	GBGL8441-12	1233	69
Lepidoptera	GBGL8466-12	1380	1
Lepidoptera	GBGL8642-12	714	1
Lepidoptera	GBGL8994-12	564	1
Lepidoptera	GBGL9821-12	1408	1
Lepidoptera	GBGL9924-12	1408	1
Lepidoptera	GBGL9925-12	1408	11
Lepidoptera	GBGLL255-13	1000	1
Lepidoptera	GBGLL571-14	1191	1
Lepidoptera	GBGLP090-13	307	1
Lepidoptera	GBGLP399-14	1422	2
Lepidoptera	GBGLP647-15	1410	1
Lepidoptera	GBGLP655-15	1472	1
Lepidoptera	GBGLS152-19	1495	2
Lepidoptera	GBLN3209-13	868	1
Lepidoptera	GBLN3401-13	1000	19
Lepidoptera	GBLN3419-13	1000	19
Lepidoptera	GBLN3734-14	1461	1
Lepidoptera	GBLN3748-14	1461	4
Lepidoptera	GBLN3758-14	1461	4
Lepidoptera	GBLN3850-14	1461	1
Lepidoptera	GBLN5146-14	1096	1
Lepidoptera	GBLN5229-15	1504	5
Lepidoptera	GBLN5597-15	1472	1
Lepidoptera	GBLN5602-15	1472	6
Lepidoptera	GBLN5617-15	1447	1
Lepidoptera	GBMAB1055-15	847	3
Lepidoptera	GBMAB967-15	1476	3
Lepidoptera	GBMIN13354-13	374	1
Lepidoptera	GBMIN16022-13	1474	1
Lepidoptera	GBMIN16060-13	668	1
Lepidoptera	GBMIN20083-13	1418	8
Lepidoptera	GBMIN20084-13	1476	1007
Lepidoptera	GBMIN22101-13	848	29
Lepidoptera	GBMIN22132-13	1461	29
Lepidoptera	GBMIN22238-13	1462	23
Lepidoptera	GBMIN22376-13	1440	17
Lepidoptera	GBMIN22439-13	1440	1
Lepidoptera	GBMIN22461-13	1440	92
Lepidoptera	GBMIN30581-13	1486	1
Lepidoptera	GBMIN31578-13	585	1
Lepidoptera	GBMIN31610-13	585	1
Lepidoptera	GBMIN31758-13	585	1
Lepidoptera	GBMIN32593-13	1450	1
Lepidoptera	GBMIN32650-13	525	9
Lepidoptera	GBMIN32694-13	1493	44
Lepidoptera	GBMIN32706-13	1493	28
Lepidoptera	GBMIN32714-13	1492	1
Lepidoptera	GBMIN32734-13	1492	1
Lepidoptera	GBMIN33502-13	1450	53
Lepidoptera	GBMIN33503-13	1450	1
Lepidoptera	GBMIN33662-13	1499	1
Lepidoptera	GBMIN33673-13	1499	1
Lepidoptera	GBMIN33705-13	1476	2
Lepidoptera	GBMIN33714-13	1476	20
Lepidoptera	GBMIN33717-13	1476	6
Lepidoptera	GBMIN33732-13	1408	84
Lepidoptera	GBMIN33752-13	1476	1
Lepidoptera	GBMIN33756-13	1476	1
Lepidoptera	GBMIN33802-13	1476	2
Lepidoptera	GBMIN33808-13	1476	8
Lepidoptera	GBMIN33823-13	1476	1
Lepidoptera	GBMIN33840-13	1220	25
Lepidoptera	GBMIN33850-13	1476	22
Lepidoptera	GBMIN33855-13	1476	29
Lepidoptera	GBMIN33859-13	1476	93
Lepidoptera	GBMIN33862-13	1476	41
Lepidoptera	GBMIN34608-13	1396	1
Lepidoptera	GBMIN35009-13	1459	1
Lepidoptera	GBMIN35015-13	1459	1
Lepidoptera	GBMIN37612-13	1487	70
Lepidoptera	GBMIN37714-13	1494	2
Lepidoptera	GBMIN37846-13	1487	2
Lepidoptera	GBMIN37847-13	1006	3
Lepidoptera	GBMIN37958-13	1099	8
Lepidoptera	GBMIN38825-13	1006	1
Lepidoptera	GBMIN38965-13	1220	1
Lepidoptera	GBMIN38990-13	1220	1
Lepidoptera	GBMIN38998-13	1220	1
Lepidoptera	GBMIN39010-13	1220	4
Lepidoptera	GBMIN70473-17	1377	72
Lepidoptera	GBMIN70796-17	1246	1
Lepidoptera	GBMIN71021-17	983	1
Lepidoptera	GBMIN71044-17	1497	1
Lepidoptera	GBMIN71234-17	1464	1
Lepidoptera	GBMIN71235-17	1464	1
Lepidoptera	GBMIN80035-17	1476	1
Lepidoptera	GBMIN80037-17	1476	38
Lepidoptera	GBMIN80061-17	1474	18
Lepidoptera	GBMIN80096-17	1475	1
Lepidoptera	GBMIN80098-17	1475	1
Lepidoptera	GBMIN80099-17	1476	2
Lepidoptera	GBMIN80103-17	1475	1
Lepidoptera	GBMIN80122-17	1333	2
Lepidoptera	GBMIN80132-17	1476	18
Lepidoptera	GBMIN80142-17	1475	6
Lepidoptera	GBMIN80150-17	1475	6
Lepidoptera	GBMIN80170-17	1475	39
Lepidoptera	GBMIN80224-17	1475	1
Lepidoptera	GBMIN80259-17	1475	3
Lepidoptera	GBMIN80260-17	1475	613
Lepidoptera	GBMIN80816-17	1539	1
Lepidoptera	GBMIN80817-17	1532	297
Lepidoptera	GBMIN80834-17	1536	20
Lepidoptera	GBMIN80843-17	1504	1
Lepidoptera	GBMIN80845-17	1536	1
Lepidoptera	GBMIN80847-17	1517	1
Lepidoptera	GBMIN81336-17	1475	127
Lepidoptera	GBMIN81345-17	1404	20
Lepidoptera	GBMIN81353-17	1411	1
Lepidoptera	GBMIN81394-17	1475	1
Lepidoptera	GBMIN81415-17	1475	1
Lepidoptera	GBMIN81464-17	1474	1
Lepidoptera	GBMIN81553-17	1475	49
Lepidoptera	GBMIN81562-17	1403	1
Lepidoptera	GBMIN81621-17	1419	4
Lepidoptera	GBMIN81637-17	1475	3
Lepidoptera	GBMIN81638-17	1475	1
Lepidoptera	GBMIN81662-17	1475	52
Lepidoptera	GBMIN83309-17	1476	3
Lepidoptera	GBMIN83315-17	1415	3
Lepidoptera	GBMIN83331-17	1476	1
Lepidoptera	GBMIN83344-17	1476	7
Lepidoptera	GBMIN83714-17	1531	2
Lepidoptera	GBMIN85285-17	1464	1
Lepidoptera	GBMIN85398-17	1531	53
Lepidoptera	GBMIN85416-17	983	1
Lepidoptera	GBMIN86163-17	1003	1
Lepidoptera	GBMIN86188-17	1397	1
Lepidoptera	GBMIN86312-17	698	52
Lepidoptera	GBMIN86351-17	1475	13
Lepidoptera	GBMIN86356-17	1420	1
Lepidoptera	GBMIN86366-17	1475	10
Lepidoptera	GBMIN86388-17	1475	3
Lepidoptera	GBMIN86393-17	1419	2
Lepidoptera	GBMIN86402-17	1469	1
Lepidoptera	GBMIN86407-17	1456	44
Lepidoptera	GBMIN86410-17	1394	6
Lepidoptera	GBMIN86411-17	1470	1
Lepidoptera	GBMIN86416-17	1463	1
Lepidoptera	GBMIN86424-17	1421	21
Lepidoptera	GBMIN86671-17	1400	1
Lepidoptera	GBMIN86677-17	1520	165
Lepidoptera	GBMIN87214-17	1016	1
Lepidoptera	GBMIN87798-17	1197	1
Lepidoptera	GBMIN87807-17	1197	1
Lepidoptera	GBMIN87825-17	1197	1
Lepidoptera	GBMIN87920-17	1176	1
Lepidoptera	GBMNA10021-19	1531	1
Lepidoptera	GBMNA10035-19	1531	1
Lepidoptera	GBMNA10082-19	1534	213
Lepidoptera	GBMNA10127-19	1533	1
Lepidoptera	GBMNA10128-19	1531	1
Lepidoptera	GBMNA10130-19	1531	1
Lepidoptera	GBMNA10135-19	1531	5
Lepidoptera	GBMNA10144-19	1531	40
Lepidoptera	GBMNA10152-19	1531	40
Lepidoptera	GBMNA10161-19	1531	1
Lepidoptera	GBMNA10240-19	1531	3
Lepidoptera	GBMNA10249-19	1534	2
Lepidoptera	GBMNA10262-19	1531	2
Lepidoptera	GBMNA10266-19	1531	1
Lepidoptera	GBMNA10267-19	1537	1
Lepidoptera	GBMNA10292-19	1531	1
Lepidoptera	GBMNA10318-19	1531	2
Lepidoptera	GBMNA10319-19	1531	2
Lepidoptera	GBMNA16940-19	1537	5
Lepidoptera	GBMNA17077-19	1531	1
Lepidoptera	GBMNA17405-19	1530	1
Lepidoptera	GBMNA17756-19	1531	20
Lepidoptera	GBMNA18025-19	1531	3
Lepidoptera	GBMNA18564-19	1531	5
Lepidoptera	GBMNA18713-19	1531	6
Lepidoptera	GBMNA18723-19	1531	31
Lepidoptera	GBMNA18724-19	1531	6
Lepidoptera	GBMNA21853-19	1257	21
Lepidoptera	GBMNA21858-19	1434	1
Lepidoptera	GBMNA21970-19	1463	1
Lepidoptera	GBMNA21979-19	1260	3
Lepidoptera	GBMNA22005-19	1476	52
Lepidoptera	GBMNA22013-19	1428	5
Lepidoptera	GBMNA22017-19	1425	1
Lepidoptera	GBMNA22940-19	1467	2
Lepidoptera	GBMNA22945-19	1466	1
Lepidoptera	GBMNA22968-19	1471	5
Lepidoptera	GBMNA23696-19	1426	49
Lepidoptera	GBMNA23698-19	1428	1
Lepidoptera	GBMNA23756-19	1476	14
Lepidoptera	GBMNA23774-19	1476	1
Lepidoptera	GBMNA24302-19	1331	1
Lepidoptera	GBMNA24317-19	1474	2
Lepidoptera	GBMNA24324-19	1476	7
Lepidoptera	GBMNA24342-19	1427	1
Lepidoptera	GBMNA24376-19	1476	5
Lepidoptera	GBMNA24387-19	1476	1
Lepidoptera	GBMNA24392-19	1476	25
Lepidoptera	GBMNA24418-19	1274	1
Lepidoptera	GBMNA24431-19	1476	17
Lepidoptera	GBMNA24442-19	1476	474
Lepidoptera	GBMNA24445-19	1367	1
Lepidoptera	GBMNA25525-19	1338	7
Lepidoptera	GBMNA26125-19	1210	1
Lepidoptera	GBMNA26205-19	1333	1
Lepidoptera	GBMNA26232-19	961	1
Lepidoptera	GBMNA27130-19	1440	1
Lepidoptera	GBMNA27169-19	1397	1
Lepidoptera	GBMNA28315-19	1476	2
Lepidoptera	GBMNA29162-19	1556	9
Lepidoptera	GBMNA29169-19	1556	8
Lepidoptera	GBMNA29465-19	1423	1
Lepidoptera	GBMNA29489-19	1476	33
Lepidoptera	GBMNA29512-19	1476	5
Lepidoptera	GBMNA29517-19	1476	1
Lepidoptera	GBMNA29521-19	1424	25
Lepidoptera	GBMNA29548-19	1420	53
Lepidoptera	GBMNA29554-19	1419	1
Lepidoptera	GBMNA29556-19	1420	1
Lepidoptera	GBMNA29566-19	1419	9
Lepidoptera	GBMNA32728-19	1273	2
Lepidoptera	GBMNA38196-19	1491	3
Lepidoptera	GBMNA38203-19	1497	1
Lepidoptera	GBMNA38212-19	1466	1
Lepidoptera	GBMNA38213-19	1470	2
Lepidoptera	GBMNA41690-19	651	42
Lepidoptera	GBMNA47786-19	681	2
Lepidoptera	GBMNA48779-19	1543	63
Lepidoptera	GBMNC49153-20	588	2
Lepidoptera	GBMNC51394-20	684	1
Lepidoptera	GBMNC52667-20	684	56
Lepidoptera	GBMNC53371-20	681	79
Lepidoptera	GBMNC55726-20	669	1
Lepidoptera	GBMNC56616-20	687	17
Lepidoptera	GBMNC56623-20	690	17
Lepidoptera	GBMNC56779-20	684	235
Lepidoptera	GBMNC56791-20	675	49
Lepidoptera	GBMNC56810-20	678	368
Lepidoptera	GBMNC57720-20	988	1
Lepidoptera	GBMNC60321-20	597	9
Lepidoptera	GBMNC60626-20	681	2
Lepidoptera	GBMND75086-21	569	2
Lepidoptera	GBMNE4176-21	658	47
Lepidoptera	GBMNE4202-21	658	15
Lepidoptera	GBMNE63270-22	678	22
Lepidoptera	GBMNF20764-22	696	25
Lepidoptera	GBMNF35023-22	682	2
Lepidoptera	GBMTG3838-16	1149	77
Lepidoptera	GBMTG3955-16	1143	3
Lepidoptera	GBMTG4552-16	1146	5
Lepidoptera	GBMTG5244-16	1146	13
Lepidoptera	GBMTG5245-16	1149	6
Lepidoptera	GBMTG5246-16	1146	8
Lepidoptera	GBMTG5248-16	1146	4
Lepidoptera	GBMTG5250-16	1146	18
Lepidoptera	GBMTG5257-16	1140	3
Lepidoptera	GBMTG5259-16	1149	1
Lepidoptera	GBMTG5262-16	1146	27
Lepidoptera	GBMTG5328-16	1149	1
Lepidoptera	GBMTG5539-16	1533	3
Lepidoptera	GBMTG5546-16	1531	84
Lepidoptera	GEOCO108-20	340	2
Lepidoptera	GMAFQ007-15	658	50
Lepidoptera	GMBDC1775-23	673	2
Lepidoptera	GMCNA6188-21	754	6
Lepidoptera	GMPXA402-23	654	5
Lepidoptera	GMPXA4046-23	656	1
Lepidoptera	GRAEL2548-23	679	1
Lepidoptera	GSCMA1289-11	658	1
Lepidoptera	GWOR2501-08	659	1
Lepidoptera	GWOR2507-08	659	1
Lepidoptera	GWOR5138-09	658	1
Lepidoptera	GWORA096-08	658	1
Lepidoptera	GWORB115-07	671	4
Lepidoptera	GWORB1949-08	658	1
Lepidoptera	GWORH942-09	658	11
Lepidoptera	GWOSK244-11	658	1
Lepidoptera	GWOSM442-11	658	1
Lepidoptera	GWOSS191-11	658	1
Lepidoptera	GWOSZ707-11	658	1
Lepidoptera	GWOTB446-12	658	2
Lepidoptera	GWOTX389-18	658	1
Lepidoptera	GWOTZ222-18	658	1
Lepidoptera	HBNK188-07	658	1
Lepidoptera	HCBK169-05	658	1
Lepidoptera	HYPOS176-23	1494	2
Lepidoptera	IBLAO572-12	658	1
Lepidoptera	INSSD138-20	654	1
Lepidoptera	INSSD3655-21	765	17
Lepidoptera	JSCR336-03	655	1
Lepidoptera	JSSW077-15	571	1
Lepidoptera	LEASS474-17	658	1
Lepidoptera	LEASZ1621-23	658	1
Lepidoptera	LEFIA1081-10	658	1
Lepidoptera	LEGI185-10	658	3
Lepidoptera	LEPNF847-14	658	82
Lepidoptera	LEPO007-24	658	1
Lepidoptera	LEPO011-24	658	136
Lepidoptera	LEPPA836-13	658	1
Lepidoptera	LEPPC2803-18	640	1
Lepidoptera	LEPPC761-15	658	4
Lepidoptera	LGEN050-13	345	1
Lepidoptera	LGSM511-04	658	1
Lepidoptera	LMAD146-10	658	1
Lepidoptera	LNAUT1981-14	658	2
Lepidoptera	LNAUW1667-17	658	2
Lepidoptera	LNAUW1858-17	658	1
Lepidoptera	LNAUW206-17	658	4
Lepidoptera	LNAUW713-17	658	1
Lepidoptera	LNAUX342-18	658	1
Lepidoptera	LNAUY1926-19	401	2
Lepidoptera	LNOUB565-10	658	48
Lepidoptera	LNOUD2444-12	658	1
Lepidoptera	LNOUG4121-18	654	237
Lepidoptera	LNOUG4165-18	655	1
Lepidoptera	LNSWF812-06	658	1
Lepidoptera	LOCRB351-08	658	1
Lepidoptera	LOCRB847-08	658	1
Lepidoptera	LOPN109-06	658	1
Lepidoptera	LOQTB368-07	675	1
Lepidoptera	LOTSD326-08	658	1
Lepidoptera	LOWCC391-05	658	1
Lepidoptera	LPNGA041-05	658	1
Lepidoptera	LPNGA043-05	658	1
Lepidoptera	LPNGA044-05	658	1
Lepidoptera	LPNGC425-06	658	6
Lepidoptera	LPNGD090-06	658	1
Lepidoptera	LSM369-11	658	51
Lepidoptera	LTOLB1012-11	658	1
Lepidoptera	MADOB004-14	633	1
Lepidoptera	MAMOT2128-12	658	36
Lepidoptera	MAMOT3250-13	658	1
Lepidoptera	MAMTG916-12	658	30
Lepidoptera	MAMTJ976-12	658	1
Lepidoptera	MEC205-04	658	105
Lepidoptera	MGABC072-10	658	1
Lepidoptera	MGABC285-10	658	1
Lepidoptera	MHAAA309-05	687	1
Lepidoptera	MHAAB659-05	660	1
Lepidoptera	MHMXZ1878-09	658	9
Lepidoptera	MIMAD151-15	658	4
Lepidoptera	MLPJ002-11	585	1
Lepidoptera	MLPJ003-11	585	1
Lepidoptera	MNAG621-08	658	62
Lepidoptera	MNAQ656-15	658	8
Lepidoptera	MNBB038-05	658	5
Lepidoptera	MOTAR755-12	658	1
Lepidoptera	MPGE707-19	553	1
Lepidoptera	MPGH1172-19	646	1
Lepidoptera	NEPTA1263-15	657	1
Lepidoptera	NLYCA506-14	658	1
Lepidoptera	NOTPA571-10	658	1
Lepidoptera	NSWHA4830-23	658	1
Lepidoptera	NUMBA101-16	658	1
Lepidoptera	PBLEA717-11	658	1
Lepidoptera	PBLEA949-11	658	2
Lepidoptera	PERMM10794-23	654	1
Lepidoptera	PERMM18042-23	653	2
Lepidoptera	PERMM24254-23	653	1
Lepidoptera	PHLAF093-11	658	1
Lepidoptera	PHLAH322-12	658	1
Lepidoptera	PHLAH887-12	658	1
Lepidoptera	PLAET050-21	640	2
Lepidoptera	PLAEV526-21	640	9
Lepidoptera	PLEBF380-19	640	1
Lepidoptera	PLECL1446-20	640	1
Lepidoptera	PLJCN049-20	640	1
Lepidoptera	PLVAY007-20	670	1
Lepidoptera	PMANL4406-15	658	4
Lepidoptera	PNGTY1381-14	658	2
Lepidoptera	PNGTY1383-14	164	2
Lepidoptera	RDLQB598-05	658	2
Lepidoptera	RDNMB091-05	658	1
Lepidoptera	RDNMC421-05	658	1
Lepidoptera	RDNMH824-09	658	11
Lepidoptera	RIOGU158-21	654	1
Lepidoptera	SAFSA8060-23	744	2
Lepidoptera	SAKWC11563-23	670	1
Lepidoptera	SAMOA011-17	658	36
Lepidoptera	SAMPA2508-22	697	1
Lepidoptera	SAMPA2782-23	670	36
Lepidoptera	SAPYR405-11	658	21
Lepidoptera	SASNB113-09	658	1
Lepidoptera	SASNC4810-21	661	13
Lepidoptera	SCBP080-15	658	47
Lepidoptera	SIIP14593-24	658	1
Lepidoptera	SPHWG006-18	664	52
Lepidoptera	SPZSM161-08	658	1
Lepidoptera	TBMOT446-10	658	1
Lepidoptera	THAMC9595-22	728	206
Lepidoptera	TIPSY494-12	658	1
Lepidoptera	TMNBC739-07	658	1
Lepidoptera	TRIN235-23	164	3
Lepidoptera	TRIN236-23	659	7
Lepidoptera	TSMTK3923-23	700	28
Lepidoptera	UMAAD1212-21	707	6
Lepidoptera	XAA586-04	688	1
Lepidoptera	XAA650-04	688	1
Lepidoptera	XAA651-04	688	1
Lepidoptera	XAJ662-06	658	1
Lepidoptera	YAWAN592-14	658	1
